# Chemical Mixtures in River Basins: Combining Additive and Independent Effects with Probabilistic Risk Modelling

**DOI:** 10.64898/2026.06.03.729784

**Authors:** S. Jannicke Moe, Anders L. Madsen, Sophie Mentzel, Karel Viaene, Karel Vlaeminck, Merete Grung, Samantha Martins, Gašper Šubelj, Sam Welch, Frederik Verdonck

## Abstract

Chemical mixtures and potential cocktail effects in aquatic ecosystems are recognised as a threat for river basins world-wide. Probabilistic risk approaches are becoming more common in environmental risk assessment, and offer new opportunities for metodological challenges such as of mixture risk characterisation. The Concentration Addition (CA) concept is commonly used in lower-tier risk assessment (e.g., sum of risk quotients), as a pragmatic and protective method. However, the alternative Independent Action (IA) concept can easily be implemented in probabilistic risk calculation (e.g., joint probability of threshold exceedances).

We have developed a multi-level probabilistic model for integrating these two concepts, formulated as an object-oriented Bayesian network (BN). First, probabilistic risk quotients (RQ) are calculated for individual substances, as probability distributions of environmental concentrations divided by a threshold environmental value. Next, the CA concept is applied within groups of substances by summing the RQ distributions. Finally, the IA concept is applied across the different substance groups, assuming independent modes of action, to combine RQ distributions by joint probability calculation (“OR” expressions). Predicted exposure concentrations were obtained from the ENCORE fate model, a process-based model for simulation of chemicals in river basins across Europe.

Here we present a pilot study focusing on a subset of the substances (15 pesticides) and river basins (in Belgium), as a proof-of-concept. The purpose of this pilot study was to demonstrate a novel probabilistic approach to mixture risk characterisation, by combining the CA and IA concepts in a multi-level BN. The results were consistent across scenarios as well as with literature, with CA-based risk characterisations being slightly higher the IA-based. The combined CA+IA-based risk represents a reasonable compromise. Sensitivity analysis of the BN can provide an effective ranking of the risk-driving substances and groups, to support chemical prioritisation and risk managment.

**Key points:**

1. A multi-level Bayesian network (BN) was developed for probabilistic calculation of environmental risk from chemical mixtures, based on risk quotients (RQ) calculated for individual substances, with a selection of 15 pesticides in Belgium as a pilot study.
2. Predicted environmental concentrations (PEC) are obtained from the ENCORE exposure model; a process-based model which can simulate transport, fate and concentration of >1000 substances (pesticides, pharmaceuticals, etc.) in rivers subcatchments across Europe based on chemical use and emission.
3. The BN’s risk calculation uses substance groups (Fungicides, Herbicides and Insecticides) to combine two classical mixture concepts: (1) Concentration Addition: sum of RQs within groups, followed by (2) Independent Action: joint probability of threshold exceedance for one or more groups.
4. The resulting rankings of risk-driving substances by the BN for this pilot study are robust across scenarios, suggesting a potential for expanding this generic BN approach to different mixtures with higher numbers of substances and groups, and to larger regions of Europe.
