## Supplemental Files 1-12 for "Chemical Mixtures in River Basins: Combining Additive and Independent Effects with Probabilistic Risk Modelling": ENCORE_MixRisk_SM_01_Spatial.xlsx

### Sheet: Sheet1
Subcatchment_ID	RBD_code	ShareOfArea (%)	rankOfShare
9001051	BEMEUSE_RW	100	1
9001052	BEMEUSE_RW	100	1
9500186	BEMEUSE_RW	100	1
9500190	BESCHELDE_VL	55.93	1
9500196	BEESCAUT_RW	6.51113	1
9500196	BESCHELDE_VL	4.70344	2
9500199	BESCHELDE_VL	57.5893	1
9500199	BEESCAUT_RW	42.4107	2
9500201	BEESCAUT_RW	94.7421	1
9500201	BESCHELDE_VL	5.2579	2
9500204	BESCHELDE_VL	99.16	1
9500204	BEESCAUT_RW	0.839968	2
9500205	BEESCAUT_RW	85.3077	1
9500205	BESCHELDE_VL	9.93271	2
9500205	BEMEUSE_RW	4.7596	3
9500207	BEMEUSE_RW	100	1
9500208	BEMEUSE_RW	100	1
9500210	BEMEUSE_RW	100	1
9500211	BERHIN_RW	92.3078	1
9500211	BEMEUSE_RW	6.26048	2
9500214	BEMEUSE_RW	80.1988	1
9500215	BEMEUSE_RW	85.4194	1
9500216	BEMAAS_VL	23.7345	1
9500216	BESCHELDE_VL	0.442795	2
9500395	BESCHELDE_VL	6.01232	1
9500395	BEMAAS_VL	1.97643	2
9500396	BESCHELDE_VL	0.724284	1
9500396	BEMAAS_VL	0.001053	2
9500486	BESCHELDE_VL	27.3643	1
9500486	BENOORDZEE_FED	6.3e-05	2
9500487	BESCHELDE_VL	77.8672	1
9502866	BEMEUSE_RW	100	1
9502871	BEMEUSE_RW	100	1
9502873	BEMEUSE_RW	100	1
9502884	BEMEUSE_RW	13.3718	1
9502909	BEMEUSE_RW	2.58126	1
9502917	BERHIN_RW	23.2933	1
9502917	BEMEUSE_RW	0.441811	2
9502918	BEMEUSE_RW	24.6582	1
9502918	BERHIN_RW	1.65009	2
9502920	BEMEUSE_RW	5.72074	1
9502926	BEMEUSE_RW	100	1
9502935	BEMEUSE_RW	81.5448	1
9502951	BEMEUSE_RW	99.5234	1
9502964	BEMEUSE_RW	100	1
9502970	BEMEUSE_RW	100	1
9502974	BEMEUSE_RW	47.8722	1
9502985	BEMEUSE_RW	98.2411	1
9502985	BERHIN_RW	1.7035	2
9502986	BEMEUSE_RW	100	1
9502993	BEMEUSE_RW	97.5958	1
9502993	BERHIN_RW	2.40422	2
9503002	BEMEUSE_RW	100	1
9503009	BEMEUSE_RW	100	1
9503015	BEMEUSE_RW	0.071448	1
9503015	BERHIN_RW	0.002852	2
9503019	BERHIN_RW	19.3604	1
9503019	BEMEUSE_RW	4.66253	2
9503032	BEMEUSE_RW	99.7754	1
9503033	BEMEUSE_RW	21.3663	1
9503060	BEMEUSE_RW	93.7133	1
9503060	BERHIN_RW	3.90641	2
9503077	BERHIN_RW	0.1531	1
9503096	BEMEUSE_RW	100	1
9503109	BEMEUSE_RW	47.6674	1
9503110	BEMEUSE_RW	98.395	1
9503110	BERHIN_RW	1.60496	2
9503133	BEMEUSE_RW	10.8705	1
9503136	BERHIN_RW	17.3417	1
9503172	BERHIN_RW	56.8333	1
9503172	BEMEUSE_RW	1.06731	2
9503196	BERHIN_RW	18.9545	1
9503196	BEMEUSE_RW	0.256054	2
9503208	BEMEUSE_RW	100	1
9503230	BEMEUSE_RW	98.5549	1
9503230	BERHIN_RW	1.44509	2
9503245	BEMEUSE_RW	100	1
9503247	BEMEUSE_RW	97.7401	1
9503247	BERHIN_RW	2.25986	2
9503248	BEMEUSE_RW	100	1
9503298	BEMAAS_VL	0.002694	1
9503300	BEMEUSE_RW	100	1
9503304	BEMEUSE_RW	100	1
9503324	BEMEUSE_RW	100	1
9503331	BEMEUSE_RW	6.36283	1
9503333	BEMAAS_VL	74.4637	1
9503333	BESCHELDE_VL	2.44155	2
9503334	BEMEUSE_RW	81.0564	1
9503334	BEMAAS_VL	16.5353	2
9503334	BEESCAUT_RW	0.573428	3
9503334	BESCHELDE_VL	0.3088	4
9503337	BEMAAS_VL	92.9142	1
9503337	BESCHELDE_VL	1.20578	2
9503340	BESCHELDE_VL	99.4876	1
9503340	BEESCAUT_RW	0.512372	2
9503359	BEMEUSE_RW	100	1
9503366	BEMEUSE_RW	36.3264	1
9503371	BESCHELDE_VL	100	1
9503378	BEMEUSE_RW	39.0521	1
9503378	BEMAAS_VL	4.03422	2
9503381	BEMAAS_VL	52.199	1
9503381	BESCHELDE_VL	0.225527	2
9503381	BEMEUSE_RW	0.011867	3
9503386	BEMAAS_VL	41.9987	1
9503388	BEMEUSE_RW	76.3892	1
9503388	BEMAAS_VL	17.099	2
9503390	BESCHELDE_VL	96.9458	1
9503390	BEMEUSE_RW	1.27268	2
9503390	BEMAAS_VL	1.1912	3
9503390	BEESCAUT_RW	0.590344	4
9503400	BEMEUSE_RW	0.142633	1
9503426	BESCHELDE_VL	96.4713	1
9503426	BEMAAS_VL	1.71202	2
9503426	BEESCAUT_RW	1.27406	3
9503426	BEMEUSE_RW	0.542645	4
9503427	BEMEUSE_RW	98.4071	1
9503427	BEMAAS_VL	0.542847	2
9503438	BEMEUSE_RW	100	1
9503457	BEMEUSE_RW	4.21582	1
9503457	BEMAAS_VL	3.31572	2
9503459	BEMEUSE_RW	100	1
9503478	BEMEUSE_RW	100	1
9503493	BEMAAS_VL	54.8314	1
9503493	BESCHELDE_VL	3.99389	2
9503502	BEMEUSE_RW	100	1
9503510	BESCHELDE_VL	95.329	1
9503510	BEMAAS_VL	1.18238	2
9503537	BEMEUSE_RW	1.31515	1
9503543	BESCHELDE_VL	93.783	1
9503543	BEMAAS_VL	6.21704	2
9503547	BESCHELDE_VL	99.8687	1
9503547	BEMAAS_VL	0.131266	2
9503551	BEMEUSE_RW	100	1
9503564	BEMEUSE_RW	100	1
9503565	BEMEUSE_RW	100	1
9503568	BEMEUSE_RW	100	1
9503589	BEMEUSE_RW	100	1
9503591	BEMAAS_VL	48.3089	1
9503591	BESCHELDE_VL	2.59401	2
9503599	BESCHELDE_VL	99.7006	1
9503599	BEMAAS_VL	0.299365	2
9503605	BEMEUSE_RW	100	1
9503615	BEMEUSE_RW	11.2799	1
9503622	BEMAAS_VL	54.874	1
9503622	BESCHELDE_VL	0.002414	2
9503634	BEMEUSE_RW	99.5984	1
9503634	BEESCAUT_RW	0.401574	2
9503635	BEESCAUT_RW	63.0777	1
9503635	BESCHELDE_VL	33.4188	2
9503635	BEMEUSE_RW	3.5035	3
9503640	BEMAAS_VL	49.2972	1
9503640	BESCHELDE_VL	3.22816	2
9503645	BESCHELDE_VL	100	1
9503652	BESCHELDE_VL	100	1
9503654	BEMEUSE_RW	100	1
9503656	BEMEUSE_RW	100	1
9503657	BESCHELDE_VL	99.1121	1
9503657	BEESCAUT_RW	0.887916	2
9503671	BEMEUSE_RW	100	1
9503703	BEMAAS_VL	21.9421	1
9503704	BESCHELDE_VL	99.3798	1
9503704	BEMAAS_VL	0.620151	2
9503714	BEMEUSE_RW	100	1
9503730	BESCHELDE_VL	100	1
9503739	BEMEUSE_RW	97.5362	1
9507355	BEESCAUT_RW	45.9635	1
9507355	BESCHELDE_VL	21.929	2
9507364	BESCHELDE_VL	100	1
9507366	BESCHELDE_VL	100	1
9507461	BEESCAUT_RW	0.916318	1
9507481	BEESCAUT_RW	98.8615	1
9507481	BESCHELDE_VL	1.13845	2
9507511	BESCHELDE_VL	100	1
9507516	BESCHELDE_VL	100	1
9507517	BEMEUSE_RW	100	1
9507620	BEMEUSE_RW	100	1
9507631	BESCHELDE_VL	62.5957	1
9507631	BEESCAUT_SCHELDE_BR	32.9859	2
9507631	BEESCAUT_RW	4.41834	3
9507634	BESCHELDE_VL	99.8136	1
9507634	BENOORDZEE_FED	0.186352	2
9507636	BEESCAUT_RW	1.57149	1
9507641	BESCHELDE_VL	47.6877	1
9507652	BEESCAUT_RW	90.0906	1
9507666	BEESCAUT_RW	99.3525	1
9507671	BEESCAUT_RW	96.5593	1
9507671	BEMEUSE_RW	3.02977	2
9507671	BESCHELDE_VL	0.41089	3
9507674	BESCHELDE_VL	99.8229	1
9507674	BENOORDZEE_FED	0.177115	2
9507696	BEMEUSE_RW	99.6653	1
9507696	BEESCAUT_RW	0.334688	2
9507697	BEESCAUT_RW	24.22	1
9507733	BESCHELDE_VL	100	1
9507753	BESCHELDE_VL	100	1
9507773	BEESCAUT_RW	73.9268	1
9507773	BEMEUSE_RW	0.371769	2
9507799	BESCHELDE_VL	58.9479	1
9507806	BEESCAUT_RW	11.3773	1
9507843	BEESCAUT_RW	22.2318	1
9507854	BESCHELDE_VL	100	1
9507940	BESCHELDE_VL	100	1
9507942	BESCHELDE_VL	100	1
9507969	BEESCAUT_RW	73.3159	1
9507969	BESCHELDE_VL	21.4722	2
9507971	BEESCAUT_RW	86.3023	1
9507971	BESCHELDE_VL	13.6977	2
9507998	BESCHELDE_VL	94.0125	1
9508063	BESCHELDE_VL	100	1
9508169	BESCHELDE_VL	100	1
9508174	BESCHELDE_VL	55.5	1
9508174	BEMAAS_VL	12.0209	2
9508182	BESCHELDE_VL	100	1
9508210	BEESCAUT_RW	95.6485	1
9508210	BEMEUSE_RW	4.35152	2
9508240	BESCHELDE_VL	100	1
9508256	BESCHELDE_VL	12.5925	1
9508285	BESCHELDE_VL	100	1
9508286	BESCHELDE_VL	98.3099	1
9508286	BEESCAUT_RW	1.69007	2
9508294	BESCHELDE_VL	51.9626	1
9508294	BEESCAUT_RW	16.0502	2
9508327	BESCHELDE_VL	100	1
9508333	BEESCAUT_RW	94.425	1
9508333	BEMEUSE_RW	5.57503	2
9508364	BESCHELDE_VL	82.2473	1
9508364	BEESCAUT_SCHELDE_BR	17.7527	2
9508391	BESCHELDE_VL	100	1
9508405	BEMEUSE_RW	99.6232	1
9508405	BEESCAUT_RW	0.376826	2
9508460	BESCHELDE_VL	65.6776	1
9508460	BEESCAUT_RW	34.3224	2
9508462	BESCHELDE_VL	100	1
9508463	BESCHELDE_VL	100	1
9508471	BESCHELDE_VL	100	1
9508548	BESCHELDE_VL	100	1
9508623	BEESCAUT_RW	90.9097	1
9508754	BESCHELDE_VL	59.2949	1
9508754	BEESCAUT_RW	40.7051	2
9508778	BEESCAUT_RW	97.1509	1
9508778	BESCHELDE_VL	2.84911	2
9508820	BESCHELDE_VL	100	1
9508856	BESCHELDE_VL	100	1
9508893	BESCHELDE_VL	99.4887	1
9508893	BEMAAS_VL	0.511292	2
9508906	BESCHELDE_VL	100	1
9508916	BESCHELDE_VL	100	1
9508960	BESCHELDE_VL	99.9966	1
9508960	BEESCAUT_RW	0.003358	2
9509000	BEESCAUT_RW	61.8697	1
9509055	BESCHELDE_VL	83.8144	1
9509055	BEESCAUT_RW	15.9874	2
9509055	BEESCAUT_SCHELDE_BR	0.198191	3
9509084	BEESCAUT_RW	100	1
9509219	BEMEUSE_RW	90.1418	1
9509263	BEMEUSE_RW	92.1546	1
9509287	BEMEUSE_RW	67.0772	1
9509292	BEMEUSE_RW	8.92657	1
9509365	BESEINE_RW	0.001914	1
9509380	BEMEUSE_RW	100	1
9509386	BEMEUSE_RW	99.4236	1
9509386	BESEINE_RW	0.576444	2
9509400	BEMEUSE_RW	76.0938	1
9509400	BESEINE_RW	0.173032	2
9509403	BEMEUSE_RW	3.86273	1
9509406	BEMEUSE_RW	99.9924	1
9509406	BEESCAUT_RW	0.00758	2
9509438	BESEINE_RW	18.4169	1
9509438	BEMEUSE_RW	1.51446	2
9509485	BEMEUSE_RW	33.478	1
9509485	BESEINE_RW	0.41014	2
9509575	BEMEUSE_RW	20.4789	1
9509575	BEESCAUT_RW	0.001102	2
9509576	BEMEUSE_RW	56.1295	1
