## Supplemental Files 1-12 for "Chemical Mixtures in River Basins: Combining Additive and Independent Effects with Probabilistic Risk Modelling": ENCORE_MixRisk_SM_08_BN_discretisation.xlsx

### Sheet: t.set.BN.discr_2026-03-13
SubstanceCode	RowNo	Disc.n	Disc.min.Conc	Disc.min.Conc_log	Disc.step.Conc_log	Disc.min.RQ	States.Conc_log	States.Conc	States.RQ
24dich	1	12	3.902e-06	-12.45	1.828	4.511e-08	state_values = (-infinity -20.72 -12.45 -10.4 -8.342 -6.286 -4.23 -2.174 -0.1183 1.938 3.994 infinity);	state_values = (0 0 1.003e-09 3.918e-06 3.043e-05 0.0002383 0.001862 0.01455 0.1137 0.8884 6.945 54.27 infinity);	state_values = (0 0 0.001 0.003162 0.01 0.03162 0.1 0.3162 1 3.162 10 31.62 infinity);
chloro	2	12	7.369e-08	-16.42	2.399	2.019e-06	state_values = (-infinity -20.72 -16.42 -13.72 -11.03 -8.328 -5.63 -2.931 -0.233 2.465 5.164 infinity);	state_values = (0 0 1.003e-09 7.394e-08 1.1e-06 1.621e-05 0.0002417 0.003589 0.05334 0.7922 11.76 174.9 infinity);	state_values = (0 0 0.001 0.003162 0.01 0.03162 0.1 0.3162 1 3.162 10 31.62 infinity);
chlorp	3	12	4.507e-09	-19.22	2.527	5.027e-07	state_values = (-infinity -20.72 -19.22 -16.37 -13.53 -10.69 -7.846 -5.003 -2.16 0.6825 3.525 infinity);	state_values = (0 0 1.003e-09 4.496e-09 7.773e-08 1.33e-06 2.277e-05 0.0003913 0.006718 0.1153 1.979 33.95 infinity);	state_values = (0 0 0.001 0.003162 0.01 0.03162 0.1 0.3162 1 3.162 10 31.62 infinity);
dicamb	4	12	1.135e-06	-13.69	1.815	1.094e-08	state_values = (-infinity -20.72 -13.69 -11.65 -9.605 -7.564 -5.522 -3.48 -1.439 0.6031 2.645 infinity);	state_values = (0 0 1.003e-09 1.134e-06 8.719e-06 6.739e-05 0.0005188 0.003998 0.03081 0.2372 1.828 14.08 infinity);	state_values = (0 0 0.001 0.003162 0.01 0.03162 0.1 0.3162 1 3.162 10 31.62 infinity);
dichlo	5	12	1e-09	-20.72	1.128	2.222e-11	state_values = (-infinity -20.72 -20.72 -19.45 -18.19 -16.92 -15.65 -14.38 -13.11 -11.84 -10.57 infinity);	state_values = (0 0 1.003e-09 1.003e-09 3.573e-09 1.259e-08 4.485e-08 1.597e-07 5.687e-07 2.025e-06 7.21e-06 2.567e-05 infinity);	state_values = (0 0 0.001 0.003162 0.01 0.03162 0.1 0.3162 1 3.162 10 31.62 infinity);
dimete	6	12	4.479e-07	-14.62	1.943	4.824e-09	state_values = (-infinity -20.72 -14.62 -12.43 -10.25 -8.06 -5.873 -3.687 -1.5 0.6859 2.872 infinity);	state_values = (0 0 1.003e-09 4.473e-07 3.997e-06 3.536e-05 0.0003159 0.002814 0.02505 0.2231 1.986 17.67 infinity);	state_values = (0 0 0.001 0.003162 0.01 0.03162 0.1 0.3162 1 3.162 10 31.62 infinity);
dimeto	7	12	4.285e-07	-14.66	1.766	2.143e-08	state_values = (-infinity -20.72 -14.66 -12.68 -10.69 -8.703 -6.716 -4.73 -2.743 -0.7567 1.23 infinity);	state_values = (0 0 1.003e-09 4.298e-07 3.113e-06 2.277e-05 0.0001661 0.001211 0.008826 0.06438 0.4692 3.421 infinity);	state_values = (0 0 0.001 0.003162 0.01 0.03162 0.1 0.3162 1 3.162 10 31.62 infinity);
diuron	8	12	3.902e-06	-12.45	1.828	4.511e-08	state_values = (-infinity -20.72 -12.45 -10.4 -8.342 -6.286 -4.23 -2.174 -0.1183 1.938 3.994 infinity);	state_values = (0 0 1.003e-09 3.918e-06 3.043e-05 0.0002383 0.001862 0.01455 0.1137 0.8884 6.945 54.27 infinity);	state_values = (0 0 0.001 0.003162 0.01 0.03162 0.1 0.3162 1 3.162 10 31.62 infinity);
glypho	9	12	3.902e-06	-12.45	1.828	4.511e-08	state_values = (-infinity -20.72 -12.45 -10.4 -8.342 -6.286 -4.23 -2.174 -0.1183 1.938 3.994 infinity);	state_values = (0 0 1.003e-09 3.918e-06 3.043e-05 0.0002383 0.001862 0.01455 0.1137 0.8884 6.945 54.27 infinity);	state_values = (0 0 0.001 0.003162 0.01 0.03162 0.1 0.3162 1 3.162 10 31.62 infinity);
mcpaaa	10	12	3.312e-07	-14.92	1.885	1.052e-09	state_values = (-infinity -20.72 -14.92 -12.8 -10.68 -8.559 -6.439 -4.319 -2.198 -0.07774 2.043 infinity);	state_values = (0 0 1.003e-09 3.314e-07 2.761e-06 2.3e-05 0.0001918 0.001598 0.01331 0.111 0.9252 7.714 infinity);	state_values = (0 0 0.001 0.003162 0.01 0.03162 0.1 0.3162 1 3.162 10 31.62 infinity);
pendim	11	12	2.703e-09	-19.73	2.502	1.27e-08	state_values = (-infinity -20.72 -19.73 -16.91 -14.1 -11.28 -8.468 -5.653 -2.838 -0.02314 2.792 infinity);	state_values = (0 0 1.003e-09 2.7e-09 4.53e-08 7.524e-07 1.262e-05 0.0002101 0.003507 0.05854 0.9771 16.31 infinity);	state_values = (0 0 0.001 0.003162 0.01 0.03162 0.1 0.3162 1 3.162 10 31.62 infinity);
pyracl	12	12	1.011e-09	-20.71	2.491	2.964e-09	state_values = (-infinity -20.72 -20.71 -17.91 -15.11 -12.31 -9.504 -6.702 -3.9 -1.097 1.705 infinity);	state_values = (0 0 1.003e-09 1.013e-09 1.666e-08 2.74e-07 4.506e-06 7.455e-05 0.001228 0.02024 0.3339 5.501 infinity);	state_values = (0 0 0.001 0.003162 0.01 0.03162 0.1 0.3162 1 3.162 10 31.62 infinity);
tebuco	13	12	1.973e-08	-17.74	2.286	2.063e-09	state_values = (-infinity -20.72 -17.74 -15.17 -12.6 -10.03 -7.455 -4.884 -2.312 0.2594 2.831 infinity);	state_values = (0 0 1.003e-09 1.975e-08 2.581e-07 3.372e-06 4.406e-05 0.0005785 0.007567 0.09906 1.296 16.96 infinity);	state_values = (0 0 0.001 0.003162 0.01 0.03162 0.1 0.3162 1 3.162 10 31.62 infinity);
thioph	14	12	1.063e-09	-20.66	2.608	1.632e-11	state_values = (-infinity -20.72 -20.66 -17.73 -14.79 -11.86 -8.928 -5.994 -3.06 -0.1269 2.807 infinity);	state_values = (0 0 1.003e-09 1.065e-09 1.995e-08 3.774e-07 7.068e-06 0.0001326 0.002494 0.04689 0.8808 16.56 infinity);	state_values = (0 0 0.001 0.003162 0.01 0.03162 0.1 0.3162 1 3.162 10 31.62 infinity);
triflo	15	12	3.902e-06	-12.45	1.828	4.511e-08	state_values = (-infinity -20.72 -12.45 -10.4 -8.342 -6.286 -4.23 -2.174 -0.1183 1.938 3.994 infinity);	state_values = (0 0 1.003e-09 3.918e-06 3.043e-05 0.0002383 0.001862 0.01455 0.1137 0.8884 6.945 54.27 infinity);	state_values = (0 0 0.001 0.003162 0.01 0.03162 0.1 0.3162 1 3.162 10 31.62 infinity);
