## Supplemental Files 1-12 for "Chemical Mixtures in River Basins: Combining Additive and Independent Effects with Probabilistic Risk Modelling": ENCORE_MixRisk_SM_09_BN_expressions.xlsx

### Sheet: t.set.BN.distr.subst_2026-01-05
SusbstanceCode	RowNo	Expr.prior.PEC	Expr.prior.RQ
24dich	1	if (Spat_temp=1, LogNormal (-6.4046, 2.1164^2), if (Spat_temp=2, LogNormal (-5.4545, 2.6711^2), if (Spat_temp=3, LogNormal (-6.1076, 2.4153^2), if (Spat_temp=4, LogNormal (-6.2143, 2.4215^2), if (Spat_temp=5, LogNormal (-4.6291, 3.6596^2), if (Spat_temp=6, LogNormal (-5.8139, 3.2753^2), if (Spat_temp=7, LogNormal (-6.3269, 3.0739^2), if (Spat_temp=8, LogNormal (-4.2613, 4.2625^2), if (Spat_temp=9…	if (Spat_temp=1, LogNormal (-10.856, 2.128^2), if (Spat_temp=2, LogNormal (-9.9054, 2.6587^2), if (Spat_temp=3, LogNormal (-10.555, 2.421^2), if (Spat_temp=4, LogNormal (-10.677, 2.4018^2), if (Spat_temp=5, LogNormal (-9.0863, 3.6385^2), if (Spat_temp=6, LogNormal (-10.272, 3.2707^2), if (Spat_temp=7, LogNormal (-10.783, 3.0723^2), if (Spat_temp=8, LogNormal (-8.7334, 4.2343^2), if (Spat_temp=9, …
chloro	2	if (Spat_temp=1, LogNormal (-8.1519, 3.4627^2), if (Spat_temp=2, LogNormal (-6.3863, 4.2028^2), if (Spat_temp=3, LogNormal (-7.6625, 3.882^2), if (Spat_temp=4, LogNormal (-7.999, 3.8187^2), if (Spat_temp=5, LogNormal (-5.9293, 5.1486^2), if (Spat_temp=6, LogNormal (-7.5488, 4.7165^2), if (Spat_temp=7, LogNormal (-8.4949, 4.3752^2), if (Spat_temp=8, LogNormal (-6.1486, 5.6787^2), if (Spat_temp=9, …	if (Spat_temp=1, LogNormal (-4.8375, 3.4734^2), if (Spat_temp=2, LogNormal (-3.0704, 4.218^2), if (Spat_temp=3, LogNormal (-4.3449, 3.8949^2), if (Spat_temp=4, LogNormal (-4.6822, 3.828^2), if (Spat_temp=5, LogNormal (-2.6132, 5.1588^2), if (Spat_temp=6, LogNormal (-4.2367, 4.7215^2), if (Spat_temp=7, LogNormal (-5.1801, 4.3826^2), if (Spat_temp=8, LogNormal (-2.8338, 5.6855^2), if (Spat_temp=9, …
chlorp	3	if (Spat_temp=1, LogNormal (-11.669, 3.9012^2), if (Spat_temp=2, LogNormal (-9.6844, 4.6436^2), if (Spat_temp=3, LogNormal (-11.133, 4.3689^2), if (Spat_temp=4, LogNormal (-11.52, 4.2815^2), if (Spat_temp=5, LogNormal (-9.3213, 5.5954^2), if (Spat_temp=6, LogNormal (-11.065, 5.1867^2), if (Spat_temp=7, LogNormal (-12.077, 4.8507^2), if (Spat_temp=8, LogNormal (-9.6782, 6.144^2), if (Spat_temp=9, …	if (Spat_temp=1, LogNormal (-6.9289, 3.9601^2), if (Spat_temp=2, LogNormal (-4.9531, 4.6773^2), if (Spat_temp=3, LogNormal (-6.3988, 4.405^2), if (Spat_temp=4, LogNormal (-6.7807, 4.3309^2), if (Spat_temp=5, LogNormal (-4.5954, 5.616^2), if (Spat_temp=6, LogNormal (-6.3195, 5.2325^2), if (Spat_temp=7, LogNormal (-7.342, 4.8882^2), if (Spat_temp=8, LogNormal (-4.9437, 6.1694^2), if (Spat_temp=9, L…
dicamb	4	if (Spat_temp=1, LogNormal (-7.5522, 1.9543^2), if (Spat_temp=2, LogNormal (-6.6549, 2.5167^2), if (Spat_temp=3, LogNormal (-7.2659, 2.248^2), if (Spat_temp=4, LogNormal (-7.3571, 2.2705^2), if (Spat_temp=5, LogNormal (-5.8415, 3.5093^2), if (Spat_temp=6, LogNormal (-6.9926, 3.0955^2), if (Spat_temp=7, LogNormal (-7.458, 2.9341^2), if (Spat_temp=8, LogNormal (-5.4734, 4.1157^2), if (Spat_temp=9, …	if (Spat_temp=1, LogNormal (-12.162, 2.0135^2), if (Spat_temp=2, LogNormal (-11.27, 2.548^2), if (Spat_temp=3, LogNormal (-11.886, 2.2812^2), if (Spat_temp=4, LogNormal (-11.975, 2.3092^2), if (Spat_temp=5, LogNormal (-10.487, 3.474^2), if (Spat_temp=6, LogNormal (-11.623, 3.0951^2), if (Spat_temp=7, LogNormal (-12.09, 2.9424^2), if (Spat_temp=8, LogNormal (-10.117, 4.0909^2), if (Spat_temp=9, Lo…
dichlo	5	if (Spat_temp=1, LogNormal (-63.731, 32.241^2), if (Spat_temp=2, LogNormal (-63.488, 32.546^2), if (Spat_temp=3, LogNormal (-61.068, 31.997^2), if (Spat_temp=4, LogNormal (-55.152, 29.702^2), if (Spat_temp=5, LogNormal (-56.245, 31.63^2), if (Spat_temp=6, LogNormal (-50.509, 28.173^2), if (Spat_temp=7, LogNormal (-52.174, 29.972^2), if (Spat_temp=8, LogNormal (-53.143, 30.767^2), if (Spat_temp=9,…	if (Spat_temp=1, LogNormal (-68.055, 32.622^2), if (Spat_temp=2, LogNormal (-67.811, 32.926^2), if (Spat_temp=3, LogNormal (-65.341, 32.382^2), if (Spat_temp=4, LogNormal (-59.287, 30.059^2), if (Spat_temp=5, LogNormal (-60.435, 32.009^2), if (Spat_temp=6, LogNormal (-54.575, 28.513^2), if (Spat_temp=7, LogNormal (-56.29, 30.337^2), if (Spat_temp=8, LogNormal (-57.276, 31.131^2), if (Spat_temp=9,…
dimete	6	if (Spat_temp=1, LogNormal (-8.3094, 2.4756^2), if (Spat_temp=2, LogNormal (-7.1173, 3.1048^2), if (Spat_temp=3, LogNormal (-7.9257, 2.8596^2), if (Spat_temp=4, LogNormal (-8.1113, 2.8088^2), if (Spat_temp=5, LogNormal (-6.2982, 4.1021^2), if (Spat_temp=6, LogNormal (-7.6362, 3.738^2), if (Spat_temp=7, LogNormal (-8.2749, 3.462^2), if (Spat_temp=8, LogNormal (-6.0205, 4.6888^2), if (Spat_temp=9, …	if (Spat_temp=1, LogNormal (-12.816, 2.5199^2), if (Spat_temp=2, LogNormal (-11.609, 3.1453^2), if (Spat_temp=3, LogNormal (-12.436, 2.8781^2), if (Spat_temp=4, LogNormal (-12.621, 2.8428^2), if (Spat_temp=5, LogNormal (-10.834, 4.0732^2), if (Spat_temp=6, LogNormal (-12.158, 3.7413^2), if (Spat_temp=7, LogNormal (-12.799, 3.465^2), if (Spat_temp=8, LogNormal (-10.55, 4.6712^2), if (Spat_temp=9, …
dimeto	7	if (Spat_temp=1, LogNormal (-9.0205, 1.2878^2), if (Spat_temp=2, LogNormal (-7.8844, 2.2388^2), if (Spat_temp=3, LogNormal (-8.4284, 1.8869^2), if (Spat_temp=4, LogNormal (-8.8934, 1.5721^2), if (Spat_temp=5, LogNormal (-7.1366, 3.2292^2), if (Spat_temp=6, LogNormal (-8.1721, 2.6906^2), if (Spat_temp=7, LogNormal (-9.0169, 2.062^2), if (Spat_temp=8, LogNormal (-6.7761, 3.8103^2), if (Spat_temp=9,…	if (Spat_temp=1, LogNormal (-12.011, 1.3079^2), if (Spat_temp=2, LogNormal (-10.853, 2.2875^2), if (Spat_temp=3, LogNormal (-11.412, 1.9113^2), if (Spat_temp=4, LogNormal (-11.888, 1.5746^2), if (Spat_temp=5, LogNormal (-10.12, 3.2201^2), if (Spat_temp=6, LogNormal (-11.16, 2.6904^2), if (Spat_temp=7, LogNormal (-12.015, 2.0508^2), if (Spat_temp=8, LogNormal (-9.7604, 3.8033^2), if (Spat_temp=9, …
diuron	8	if (Spat_temp=1, LogNormal (-87.498, 0^2), if (Spat_temp=2, LogNormal (-76.196, 20.71^2), if (Spat_temp=3, LogNormal (-69.897, 21.046^2), if (Spat_temp=4, LogNormal (-77.043, 18.401^2), if (Spat_temp=5, LogNormal (-78.267, 20.212^2), if (Spat_temp=6, LogNormal (-83.895, 12.522^2), if (Spat_temp=7, LogNormal (-87.498, 0^2), if (Spat_temp=8, LogNormal (-81.397, 16.652^2), if (Spat_temp=9, LogNormal…	if (Spat_temp=1, LogNormal (-92.103, 0^2), if (Spat_temp=2, LogNormal (-79.507, 23.034^2), if (Spat_temp=3, LogNormal (-72.185, 23.754^2), if (Spat_temp=4, LogNormal (-80.277, 20.778^2), if (Spat_temp=5, LogNormal (-81.913, 22.309^2), if (Spat_temp=6, LogNormal (-88.065, 13.996^2), if (Spat_temp=7, LogNormal (-92.103, 0^2), if (Spat_temp=8, LogNormal (-85.339, 18.443^2), if (Spat_temp=9, LogNorma…
glypho	9	if (Spat_temp=1, LogNormal (-77.141, 21.141^2), if (Spat_temp=2, LogNormal (-81.963, 16.296^2), if (Spat_temp=3, LogNormal (-83.944, 13.324^2), if (Spat_temp=4, LogNormal (-80.154, 18.414^2), if (Spat_temp=5, LogNormal (-82.32, 15.82^2), if (Spat_temp=6, LogNormal (-84.77, 11.77^2), if (Spat_temp=7, LogNormal (-71.442, 24.537^2), if (Spat_temp=8, LogNormal (-75.72, 22.171^2), if (Spat_temp=9, Log…	if (Spat_temp=1, LogNormal (-81.718, 21.2^2), if (Spat_temp=2, LogNormal (-86.552, 16.342^2), if (Spat_temp=3, LogNormal (-88.54, 13.361^2), if (Spat_temp=4, LogNormal (-84.738, 18.465^2), if (Spat_temp=5, LogNormal (-86.911, 15.864^2), if (Spat_temp=6, LogNormal (-89.368, 11.803^2), if (Spat_temp=7, LogNormal (-76.003, 24.606^2), if (Spat_temp=8, LogNormal (-80.292, 22.232^2), if (Spat_temp=9, L…
mcpaaa	10	if (Spat_temp=1, LogNormal (-8.5858, 2.1394^2), if (Spat_temp=2, LogNormal (-7.595, 2.7307^2), if (Spat_temp=3, LogNormal (-8.2879, 2.4337^2), if (Spat_temp=4, LogNormal (-8.4078, 2.4309^2), if (Spat_temp=5, LogNormal (-6.7705, 3.7309^2), if (Spat_temp=6, LogNormal (-8.0223, 3.2801^2), if (Spat_temp=7, LogNormal (-8.513, 3.1094^2), if (Spat_temp=8, LogNormal (-6.4152, 4.3334^2), if (Spat_temp=9, …	if (Spat_temp=1, LogNormal (-14.312, 2.1947^2), if (Spat_temp=2, LogNormal (-13.316, 2.7744^2), if (Spat_temp=3, LogNormal (-14.012, 2.4817^2), if (Spat_temp=4, LogNormal (-14.119, 2.5021^2), if (Spat_temp=5, LogNormal (-12.493, 3.7547^2), if (Spat_temp=6, LogNormal (-13.734, 3.3306^2), if (Spat_temp=7, LogNormal (-14.242, 3.1433^2), if (Spat_temp=8, LogNormal (-12.145, 4.3406^2), if (Spat_temp=9…
pendim	11	if (Spat_temp=1, LogNormal (-11.229, 3.8831^2), if (Spat_temp=2, LogNormal (-9.2427, 4.6311^2), if (Spat_temp=3, LogNormal (-10.701, 4.3206^2), if (Spat_temp=4, LogNormal (-11.086, 4.2557^2), if (Spat_temp=5, LogNormal (-8.8847, 5.5786^2), if (Spat_temp=6, LogNormal (-10.637, 5.1322^2), if (Spat_temp=7, LogNormal (-11.66, 4.7949^2), if (Spat_temp=8, LogNormal (-9.2424, 6.1115^2), if (Spat_temp=9,…	if (Spat_temp=1, LogNormal (-9.6629, 3.9205^2), if (Spat_temp=2, LogNormal (-7.686, 4.6487^2), if (Spat_temp=3, LogNormal (-9.1508, 4.3291^2), if (Spat_temp=4, LogNormal (-9.5207, 4.2889^2), if (Spat_temp=5, LogNormal (-7.3288, 5.5914^2), if (Spat_temp=6, LogNormal (-9.0726, 5.1568^2), if (Spat_temp=7, LogNormal (-10.1, 4.8184^2), if (Spat_temp=8, LogNormal (-7.6885, 6.1212^2), if (Spat_temp=9, L…
pyracl	12	if (Spat_temp=1, LogNormal (-13.679, 4.6924^2), if (Spat_temp=2, LogNormal (-11.071, 5.6333^2), if (Spat_temp=3, LogNormal (-12.974, 5.2412^2), if (Spat_temp=4, LogNormal (-13.557, 5.0318^2), if (Spat_temp=5, LogNormal (-10.804, 6.5954^2), if (Spat_temp=6, LogNormal (-12.887, 6.0782^2), if (Spat_temp=7, LogNormal (-14.216, 5.5691^2), if (Spat_temp=8, LogNormal (-11.275, 7.1536^2), if (Spat_temp=9…	if (Spat_temp=1, LogNormal (-12.603, 4.6955^2), if (Spat_temp=2, LogNormal (-9.9977, 5.6365^2), if (Spat_temp=3, LogNormal (-11.904, 5.2362^2), if (Spat_temp=4, LogNormal (-12.452, 5.0867^2), if (Spat_temp=5, LogNormal (-9.729, 6.5975^2), if (Spat_temp=6, LogNormal (-11.795, 6.1031^2), if (Spat_temp=7, LogNormal (-13.122, 5.6023^2), if (Spat_temp=8, LogNormal (-10.192, 7.1638^2), if (Spat_temp=9,…
tebuco	13	if (Spat_temp=1, LogNormal (-10.066, 3.3384^2), if (Spat_temp=2, LogNormal (-8.333, 4.1416^2), if (Spat_temp=3, LogNormal (-9.5846, 3.7784^2), if (Spat_temp=4, LogNormal (-9.9101, 3.6991^2), if (Spat_temp=5, LogNormal (-7.8387, 5.108^2), if (Spat_temp=6, LogNormal (-9.4596, 4.6292^2), if (Spat_temp=7, LogNormal (-10.383, 4.2804^2), if (Spat_temp=8, LogNormal (-8.0317, 5.6524^2), if (Spat_temp=9, …	if (Spat_temp=1, LogNormal (-12.307, 3.368^2), if (Spat_temp=2, LogNormal (-10.588, 4.1286^2), if (Spat_temp=3, LogNormal (-11.818, 3.8112^2), if (Spat_temp=4, LogNormal (-12.152, 3.7238^2), if (Spat_temp=5, LogNormal (-10.102, 5.0938^2), if (Spat_temp=6, LogNormal (-11.716, 4.6232^2), if (Spat_temp=7, LogNormal (-12.627, 4.3019^2), if (Spat_temp=8, LogNormal (-10.288, 5.6443^2), if (Spat_temp=9,…
thioph	14	if (Spat_temp=1, LogNormal (-10.457, 3.453^2), if (Spat_temp=2, LogNormal (-8.7042, 4.1788^2), if (Spat_temp=3, LogNormal (-9.9772, 3.8682^2), if (Spat_temp=4, LogNormal (-10.303, 3.8168^2), if (Spat_temp=5, LogNormal (-8.2373, 5.1387^2), if (Spat_temp=6, LogNormal (-9.8848, 4.6839^2), if (Spat_temp=7, LogNormal (-10.804, 4.3686^2), if (Spat_temp=8, LogNormal (-8.4631, 5.6665^2), if (Spat_temp=9,…	if (Spat_temp=1, LogNormal (-14.613, 3.4869^2), if (Spat_temp=2, LogNormal (-12.852, 4.2088^2), if (Spat_temp=3, LogNormal (-14.141, 3.8835^2), if (Spat_temp=4, LogNormal (-14.458, 3.854^2), if (Spat_temp=5, LogNormal (-12.414, 5.1225^2), if (Spat_temp=6, LogNormal (-14.038, 4.709^2), if (Spat_temp=7, LogNormal (-14.965, 4.3878^2), if (Spat_temp=8, LogNormal (-12.629, 5.6653^2), if (Spat_temp=9, …
triflo	15	if (Spat_temp=1, LogNormal (-87.498, 0^2), if (Spat_temp=2, LogNormal (-87.498, 0^2), if (Spat_temp=3, LogNormal (-87.498, 0^2), if (Spat_temp=4, LogNormal (-87.498, 0^2), if (Spat_temp=5, LogNormal (-87.498, 0^2), if (Spat_temp=6, LogNormal (-87.498, 0^2), if (Spat_temp=7, LogNormal (-87.498, 0^2), if (Spat_temp=8, LogNormal (-87.498, 0^2), if (Spat_temp=9, LogNormal (-87.498, 0^2), if (Spat_tem…	if (Spat_temp=1, LogNormal (-92.103, 0^2), if (Spat_temp=2, LogNormal (-92.103, 0^2), if (Spat_temp=3, LogNormal (-92.103, 0^2), if (Spat_temp=4, LogNormal (-92.103, 0^2), if (Spat_temp=5, LogNormal (-92.103, 0^2), if (Spat_temp=6, LogNormal (-92.103, 0^2), if (Spat_temp=7, LogNormal (-92.103, 0^2), if (Spat_temp=8, LogNormal (-92.103, 0^2), if (Spat_temp=9, LogNormal (-92.103, 0^2), if (Spat_tem…
